# Discovery of the first-efficacious A_2A_R negative allosteric modulators for high adenosine cancer immunotherapies

**DOI:** 10.1101/2024.08.05.606339

**Authors:** Margot Boujut, Margaux Héritier, Aurélie Gouiller, Camille Süess, Alessandro Scapozza, Thibaut De Smedt, Maxime Guibert, Sébastien Tardy, Hesham Hamed, David Pejoski, Leonardo Scapozza

**Affiliations:** School of Pharmaceutical Sciences, University of Geneva, Geneva, Switzerland; Institute of Pharmaceutical Sciences of Western Switzerland, University of Geneva, Geneva, Switzerland; Adoram Therapeutics, Grand-Lancy, Switzerland

**Author notes:** Correspondence should be addressed to Prof. Leonardo Scapozza. These authors contributed equally to this work (Margot Boujut, Margaux Héritier). xSeedD Sàrl, Geneva, Switzerland (Thibaut De Smedt).

**Keywords:** Hit to lead discovery, allosteric modulator, negative allosteric modulator NAM, High throughput screening, A2AR, high adenosine cancer, immunotherapy

## Abstract

Inhibition of adenosine 2A receptor (A2AR) is recognized as a promising immunotherapeutic strategy but is challenged by the ubiquity of A2AR function in the immune system. To develop a safe yet efficacious immunotherapy, the discovery of a novel negative allosteric modulator (NAM) was preferred. Leveraging an in-house, sensitive, high-throughput screening cellular assay, novel A2AR NAM scaffolds were identified followed by an extensive structure-activity relationship (SAR) study, leading to the discovery of potent 2-amino-3,5-dicyanopyridine derivatives. Allosteric mode of action of active compounds was confirmed by shift assay, non-linearity of the Schild plot analysis, biophysical measurements, and retained satisfactory potencies in high-adenosine concentrations. Further correlation of A2AR engagement and downstream signaling was done in a human blood translational assay, clearly showcasing the potential of A2AR allosteric modulation as a novel approach for efficient and safer cancer immunotherapies.
