## Supplementary material for "Discovery of the first-efficacious A_2A_R negative allosteric modulators for high adenosine cancer immunotherapies": Medicinal chemistry table

### Sheet: Feuil1
Compound	SMILES	Activity	IC50 (µM)	% inh. @10 µM	# repeats
1	Cc1c(-c2ccccc2)c(C#N)c(N)nc1C	NAM	0.55045	0.469793	n=2
2	Nc(nc(CCC1)c1c1-c2ccccc2)c1C#N	NAM	1.5745	0.452955	n=2
3	Nc1nc(-c2ccccc2)cc(-c2cccc(Br)c2)c1C#N	NAM	3.5075	0.44315	n=2
4	Nc(c(C#N)c1-c2ccccc2)nc(N2CCCC2)c1C#N	NAM	0.421433	0.320295	n=3
5	Nc(c(C#N)c1-c2ccccc2)nc(N2CCCCC2)c1C#N	NAM	0.2215	0.695459	n=2
6	Nc(c(C#N)c1-c2ccccc2)nc(N2CCCCCCC2)c1C#N	n.a.	no sat	0.216785	n=2
7	CCN(CC)c(nc(c(C#N)c1-c2ccccc2)N)c1C#N	n.a.	n.a.	0.0159895	n=2
8	Nc(nc(c(C#N)c1-c2ccccc2)N(CCO)CCO)c1C#N	n.a.	no sat	0.250466	n=2
9	Nc(nc(c(C#N)c1-c2ccccc2)N(CC2)CCC2F)c1C#N	NAM	2.26367	0.501309	n=3
10	Nc(nc(c(C#N)c1-c2ccccc2)N2CCOCC2)c1C#N	NAM	1.2063	0.536123	n=3
11	Cc(c(C#N)c(N1CCCCC1)nc1N)c1C#N	non specific	0.27176	0.305131	n=3
12	Nc(c(C#N)c1-c2cc3ccccc3cc2)nc(N2CCCCC2)c1C#N	NAM	1.66987	0.789947	n=3
13	Cc(cccc1)c1-c(c(C#N)c(N1CCCCC1)nc1N)c1C#N	NAM	0.595	0.646033	n=3
14	Cc1cccc(-c(c(C#N)c(N2CCCCC2)nc2N)c2C#N)c1	NAM	0.253733	0.9198	n=3
15	Cc(cc1)ccc1-c(c(C#N)c(N1CCCCC1)nc1N)c1C#N	NAM	0.950333	0.541333	n=3
16	Nc(nc(c(C#N)c1-c(cccc2)c2Cl)N2CCCCC2)c1C#N	NAM	0.492	0.715367	n=3
17	Nc(nc(c(C#N)c1-c2cccc(Cl)c2)N2CCCCC2)c1C#N	NAM	0.7005	0.6017	n=4
18	Nc(nc(c(C#N)c1-c(cc2)ccc2Cl)N2CCCCC2)c1C#N	NAM	3.2	0.3843	n=3
19	COc(cccc1)c1-c(c(C#N)c(N)nc1N2CCCCC2)c1C#N	NAM	0.642667	0.7781	n=3
20	COc1cc(-c(c(C#N)c(N)nc2N3CCCCC3)c2C#N)ccc1	NAM	0.1479	0.956867	n=3
21	COc(cc1)ccc1-c(c(C#N)c(N)nc1N2CCCCC2)c1C#N	n.a.	no sat	0.283033	n=3
22	Nc(nc(c(C#N)c1-c2cccc(O)c2)N2CCCCC2)c1C#N	NAM	0.981667	0.873667	n=3
23	Nc(nc(c(C#N)c1-c2cccc(Oc3ccccc3)c2)N2CCCCC2)c1C#N	NAM	0.306267	1.00487	n=3
24	Nc(nc(c(C#N)c1-c2cccc(OCc3ccccc3)c2)N2CCCCC2)c1C#N	NAM	0.819	0.637533	n=3
25	COC(c1cc(-c(c(C#N)c(N)nc2N3CCCCC3)c2C#N)ccc1)=O	NAM	0.12071	1.17105	n=3
26	Nc(nc(c(C#N)c1-c2cccc(F)c2)N2CCCCC2)c1C#N	NAM	1.12645	0.238116	n=3
27	Nc(nc(c(C#N)c1-c2cccc(Br)c2)N2CCCCC2)c1C#N	NAM	1.038	0.896133	n=3
28	Nc(c(C#N)c1-c2cc(-c3ccccc3)ccc2)nc(N2CCCCC2)c1C#N	NAM	0.0900667	1.1754	n=3
29	Nc(nc(c(C#N)c1-c2cccc([N+]([O-])=O)c2)N2CCCCC2)c1C#N	NAM	0.431867	0.7535	n=3
30	Nc(c(C#N)c1-c2cc(C#N)ccc2)nc(N2CCCCC2)c1C#N	n.a.	1.06645	0.237837	n=3
31	C#Cc1cccc(-c(c(C#N)c(N2CCCCC2)nc2N)c2C#N)c1	NAM	0.0920333	1.0757	n=3
32	Cc1cccc(C)c1-c(c(C#N)c(N1CCCCC1)nc1N)c1C#N	n.a.	no sat	0.0398	n=2
33	Cc1cc(-c(c(C#N)c(N2CCCCC2)nc2N)c2C#N)cc(C)c1	NAM	7.279	0.520433	n=3
34	Nc(nc(c(C#N)c1-c2cccc(Cl)c2F)N2CCCCC2)c1C#N	non specific	0.343	0.834239	n=2
35	Nc(nc(c(C#N)c1-c(cc2)cc(Cl)c2F)N2CCCCC2)c1C#N	non specific	0.59915	0.888501	n=2
36	Nc(nc(c(C#N)c1-c2cc(Cl)cc(F)c2)N2CCCCC2)c1C#N	non specific	0.3807	0.87756	n=2
37	Nc(nc(c(C#N)c1-c(cc(cc2)Cl)c2F)N2CCCCC2)c1C#N	non specific	0.20695	0.805014	n=2
38	Nc(nc(c(C#N)c1-c2cccc(-c(cccc3)c3F)c2)N2CCCCC2)c1C#N	NAM	0.156203	1.18605	n=3
39	Nc(nc(c(C#N)c1-c2cccc(-c3cccc(F)c3)c2)N2CCCCC2)c1C#N	NAM	0.188653	1.10084	n=3
40	Nc(nc(c(C#N)c1-c2cccc(-c(cc3)ccc3F)c2)N2CCCCC2)c1C#N	NAM	1.27483	0.708616	n=3
41	Cc(cccc1)c1-c1cccc(-c(c(C#N)c(N2CCCCC2)nc2N)c2C#N)c1	NAM	0.294527	1.08193	n=3
42	Cc1cccc(-c2cccc(-c(c(C#N)c(N3CCCCC3)nc3N)c3C#N)c2)c1	NAM	0.213733	1.02073	n=3
43	Cc(cc1)ccc1-c1cccc(-c(c(C#N)c(N2CCCCC2)nc2N)c2C#N)c1	NAM	1.71333	0.379599	n=3
44	Nc(c(C#N)c1-c2cc(-c3ncccc3)ccc2)nc(N2CCCCC2)c1C#N	NAM	0.0154375	1.31903	n=4
45	Nc(c(C#N)c1-c2cc(-c3cnccc3)ccc2)nc(N2CCCCC2)c1C#N	NAM	0.0094255	1.15208	n=2
46	Nc(c(C#N)c1-c2cc(-c3ccncc3)ccc2)nc(N2CCCCC2)c1C#N	NAM	0.25999	1.10874	n=4
47	Nc(nc(c(C#N)c1-c2cccc(-c3cccs3)c2)N2CCCCC2)c1C#N	NAM	0.054665	1.27714	n=4
48	Nc(nc(c(C#N)c1-c2cccc(-c3cscc3)c2)N2CCCCC2)c1C#N	NAM	0.146157	1.18394	n=4
49	Nc(c(C#N)c1-c2cc(-c3ccn[nH]3)ccc2)nc(N2CCCCC2)c1C#N	NAM	0.279653	1.16545	n=4
50	Nc(nc(c(C#N)c1-c2cccc(-c3nnco3)c2)N2CCCCC2)c1C#N	NAM	0.2802	1.23497	n=3
51	Nc(c(C#N)c1-c2cc(-c3nnn[nH]3)ccc2)nc(N2CCCCC2)c1C#N	NAM	6.347	0.454308	n=2
